# Genomic Loci Influencing Cue-Reactivity in Heterogeneous Stock Rats

**DOI:** 10.1101/2024.03.13.584852

**Authors:** Christopher P. King, Apurva S. Chitre, Joel D. Leal-Gutiérrez, Jordan A. Tripi, Alesa R. Hughson, Aidan P. Horvath, Alexander C. Lamparelli, Anthony George, Connor Martin, Celine L. St. Pierre, Thiago Sanches, Hannah V. Bimschleger, Jianjun Gao, Riyan Cheng, Khai-Minh Nguyen, Katie L. Holl, Oksana Polesskaya, Keita Ishiwari, Hao Chen, Leah C. Solberg Woods, Abraham A. Palmer, Terry E. Robinson, Shelly B. Flagel, Paul J. Meyer

**Affiliations:** Department of Psychology, University at Buffalo, Buffalo, USA; Clinical and Research Institute on Addictions, Buffalo, USA; Department of Psychiatry, University of California San Diego, La Jolla, USA; Department of Psychology, University of Michigan, Ann Arbor, USA; Department of Genetics, Washington University Saint Louis, St. Louis, USA; Department of Physiology, Medical College of Wisconsin, Milwaukee, USA; Department of Pharmacology and Toxicology, University at Buffalo, Buffalo USA; Department of Pharmacology, Addiction Science and Toxicology, University of Tennessee Health Science Center, Memphis, USA; Department of Internal Medicine, Molecular Medicine, Center on Diabetes, Obesity and Metabolism, Wake Forest School of Medicine, Winston-Salem, USA; Institute for Genomic Medicine, University of California San Diego, La Jolla, USA; Department of Psychiatry, University of Michigan, Ann Arbor, USA; Michigan Neuroscience Institute, University of Michigan, Ann Arbor, USA

## Abstract

Addiction vulnerability is associated with the tendency to attribute incentive salience to reward predictive cues; both addiction and the attribution of incentive salience are influenced by environmental and genetic factors. To characterize the genetic contributions to incentive salience attribution, we performed a genome-wide association study (GWAS) in a cohort of 1,645 genetically diverse heterogeneous stock (HS) rats. We tested HS rats in a Pavlovian conditioned approach task, in which we characterized the individual responses to food-associated stimuli (“cues”). Rats exhibited either cue-directed “sign-tracking” behavior or food-cup directed “goal-tracking” behavior. We then used the conditioned reinforcement procedure to determine whether rats would perform a novel operant response for unrewarded presentations of the cue. We found that these measures were moderately heritable (SNP heritability, *h^2^* = .189-.215). GWAS identified 14 quantitative trait loci (QTLs) for 11 of the 12 traits we examined. Interval sizes of these QTLs varied widely. 7 traits shared a QTL on chromosome 1 that contained a few genes (*e.g. Tenm4*, *Mir708*) that have been associated with substance use disorders and other mental health traits in humans. Other candidate genes (*e.g. Wnt11, Pak1*) in this region had coding variants and expression-QTLs in mesocorticolimbic regions of the brain. We also conducted a Phenome-Wide Association Study (PheWAS) on other behavioral measures in HS rats and found that regions containing QTLs on chromosome 1 were also associated with nicotine self-administration in a separate cohort of HS rats. These results provide a starting point for the molecular genetic dissection of incentive salience and provide further support for a relationship between attribution of incentive salience and drug abuse-related traits.
