## Supplementary Materials 2- Manuscript Tables for "Genomic Loci Influencing Cue-Reactivity in Heterogeneous Stock Rats"

### Sheet: Table 1 Heritibility
	TABLE 1a Top PavCA SNP heritibilities
	Trait	SNP heritability	SE
	Lever CS Latency	0.215	0.035
	Lever CS Contacts	0.209	0.035
	Response Bias	0.203	0.034
	Lever CS Probability	0.186	0.034
	Index	0.153	0.032
	Food-Cup ITI Entries	0.142	0.031
	Food-Cup CS Entries	0.114	0.03
	Food-Cup CS Latency	0.111	0.03
	Food-Cup CS Probability	0.107	0.029
	TABLE 1b Top SNP heritibilities (Conditioned Reinforcement)
	Trait	SNP heritability	SE
	Lever Presses	0.22	0.035
	Incentive Value Index	0.19	0.034
	Active - Inactive Ratio	0.051	0.025

### Sheet: Table 2 PavCA SNPs
		TABLE 2a Top Summary of PavCA QTLs
	chr	Trait	Position	topSNP -log10P	Alpha	Start (Bp)	Stop (Bp)	Size (Mb)	Allele Frequency	Genes in Interval
	1	Lever CS Latency	chr1:159701681	8.08433	5%	159695583	161481604	1786021	0.830839	Tenm4,Pdzd11-ps1,Mir708,Rpl23a-ps7
		Lever CS Contacts	chr1:160053871	8.40139	5%	159695583	161481604	1786021	0.828397	Tenm4,Pdzd11-ps1,Mir708,Rpl23a-ps7
		Response Bias	chr1:160204141	9.22488	5%	159695583	161625992	1930409	0.802453	Tenm4,Pdzd11-ps1,Mir708,Rpl23a-ps7
		Index	chr1:160273674	7.7847	5%	159695583	161572301	1876718	0.806525	Tenm4,Pdzd11-ps1,Mir708,Rpl23a-ps7
		Food-Cup CS Entries	chr1:160448253	6.78695	5%	160162160	162853810	2691650	0.664577	23
		Lever CS Probability	chr1:166162182	7.86701	5%	162971035	167605025	4633990	0.600414	103
		Food-Cup CS Probability	chr1:167160047	5.6865	10%	166089239	167353015	1263776	0.708809	34
	4	Response Bias	chr4:69793795	6.55517	5%	69665977	70194375	528398	0.656962	Rpl30-ps10,Rpl4-ps2
		Lever CS Contacts	chr4:69796826	6.58922	5%	69665977	70194375	528398	0.654232	Rpl30-ps10,Rpl4-ps2
		Lever CS Probability	chr4:69796826	6.41424	5%	69665977	70194375	528398	0.654232	Rpl30-ps10,Rpl4-ps2
		Index	chr4:133998243	6.01066	5%	132854325	135764373	2910048	0.644909	12
	15	Intertrial Interval (ITI) Food-Cup Entries	chr15:74224438	6.51095	5%	72572640	75275341	2702701	0.414643	8
	18	Index	chr18:85843693	7.12345	5%	85838595	86468878	630283	0.927486	9
		Food-Cup CS Entries	chr18:85843693	6.0453	5%	85838595	86468878	630283	0.927221	9
		Response Bias	chr18:85843693	5.89899	10%	85838595	86468878	630283	0.927486	9
		Lever CS Latency	chr18:86488158	5.85186	10%	85838695	86488158	649463	0.914458	9
		Lever CS Contacts	chr18:86488158	6.25384	5%	85838695	86488158	649463	0.914458	9
		Lever CS Probability	chr18:86488158	6.39144	5%	85838695	86488158	649463	0.914458	9
		TABLE 2b Summary of CRF QTLs
	chr	Trait	Position	topSNP -log10P	Alpha	Start (Bp)	Stop (Bp)	Size (Mb)	Allele Frequency	Genes in Interval
	1	Lever Presses	chr1:163339560	9.52858	5%	162477196	167605025	5127829	0.562541	113
		Incentive Value Index	chr1:166077595	7.20478	5%	162971035	167605025	4633990	0.577627	103
	2	Active-Inactive Ratio	chr2:248891968	5.87442	10%	248891968	248969222	77254	0.289905	0
	4	Incentive Value Index	chr4:135061594	6.1934	5%	133337808	135764373	2426565	0.348907	8
		Lever Presses	chr4:135061594	5.9927	5%	133337808	135764373	2426565	0.348907	8
	18	Lever Presses	chr18:85854393	5.74876	10%	85838695	86488158	649463	0.962763	9

### Sheet: Table 3 Combined CV-eQTL
	TABLE 3b Brain and liver cis-eQTLs containing coding variants								TABLE 3a Selected Moderate-impact coding missense variants for PavCA and CRF
	Gene	Trait with top r2	# of traits	Location	Trait Top SNP	eQTL Top SNP	r2 with trait topsnp		Gene	QTL	SNP Position	Amino acid change	r2 with top trait topsnp	Trait in top r2
	Atg16l2	Terminal Index	3	Adipose	chr1:167184389	chr1:167157386	1		Art2b	chr1
	Art2b	Terminal Index	3	PL	chr1:167184389	chr1:166995654	0.990516				chr1: 166670064	p.Thr29Lys	0.996458	Food-Cup CS Probability
	Numa1	Lever CS Latency	3	LHb, Liver	chr1:166576706	chr1:166624073	0.99614				chr1: 166670064	p.Thr48Lys	0.996458	Food-Cup CS Probability
	Nup98	Lever CS Probability	7	Liver	chr1:166162182	chr1:166634347	0.951424				chr1: 166669539	p.Arg204His	0.951936	Lever CS Probability
	Alg8	Lever CS Probability	1	Liver, Adipose	chr1:163564216	chr1:163224414	0.913948				chr1: 166669539	p.Arg223His	0.951936	Lever CS Probability
	Usp35	Food-Cup CS Entries	1	Liver	chr1:160448253	chr1:162766452	0.64121				chr1: 166667732	p.Ala250Thr	0.950697	Lever CS Probability
	Shq1	Terminal Index	1	Liver	chr4:133998243	chr4:133513720	0.60946				chr1: 166667732	p.Ala269Thr	0.950697	Lever CS Probability
											chr1: 166669842	p.Ala103Gly	0.94816	Lever CS Probability
	TABLE 3c Selected central nervous system cis-eQTLs with functional relevance										chr1: 166669842	p.Ala122Gly	0.94816	Lever CS Probability
	Gene	Trait with top r2	# of traits	Location	Trait Top SNP	eQTL Top SNP	r2 with trait topsnp				chr1: 166669908	p.Arg100Met	0.94816	Lever CS Probability
	Capn5	CRF Lever Presses	8	NAcc, IL, PL, BLA, LHb, Liver	chr1:163339560	chr1:163381418	1				chr1: 166669908	p.Arg81Met	0.94816	Lever CS Probability
	Clpb	Food-Cup CS Probability	8	PL, BLA, OFC, IL, NAcc, Adipose	chr1:167160047	chr1:167156903	1				chr1: 166670639	p.Leu12His	0.948093	Lever CS Probability
	Fchsd2	CRF Incentive Value Index	7	OFC	chr1:166077595	chr1:166019073	0.997529		Chrna10	chr1
	Pak1	CRF Lever Presses	8	OFC, IL, NAcc, LHb, Liver	chr1:163339560	chr1:163038579	0.997265				chr1: 167208630	p.Arg235His	0.999613	Food-Cup CS Probability
	Ucp2	Lever CS Contacts	7	PL, NAcc, BLA, Eye, Liver	chr1:166077595	chr1:166021653	0.996502		Tsku	chr1
	Fam168a	Lever CS Contacts	7	NAcc, BLA, PL	chr1:166077595	chr1:165861976	0.994761				chr1: 163319672	p.Thr14Ile	0.968654	Lever CS Contacts
	Wnt11	Terminal Index	7	IL, BLA	chr1:163214915	chr1:163761081	0.900443		Usp35	chr1
											chr1: 162286818	p.Thr618Met	0.672077	Food-Cup CS Entries
									Alg8	chr1
											chr1: 162349601	p.Leu137Pro	0.640477	Food-Cup CS Entries
											chr1: 162349965	p.Phe168Leu	0.640285	Food-Cup CS Entries

### Sheet: Table 4 PheWAS
	TABLE 4a Between-Center PheWAS Traits (Drug Response)
	PheWAS Trait	PavCA Trait in Top r2	Trait topSNP	r2	-log10P	dprime	# Measures	PavCA Behavioral Categories		PheWAS Measure
	Nicotine Self-Administration
	Acquisition of Nicotine Self-Administration (Day 1-3 Responses)	Lever CS Contacts	chr1:160071477	1	4.052	1	5	ST, Overall, GT		nicsa first three days activelick total
	Acquisition of Nicotine Self-Administration (Day 1 Responses)	Food-Cup CS Entries	chr1:160845434	0.844	4.295	0.993	6	GT, ST, CRF, Overall		nicsa day1 activelick
	Reinstatement to Nicotine Seeking (Terminal Cue Responses)	CRF Incentive Value Index	chr1:163453166	0.289	4.141	0.918	2	CRF, ST		nicsa day20 activelick
	Reinstatement to Nicotine Seeking (Terminal Cue Responses)	Food-Cup CS Entries	chr1:161226950	0.327	6.399	0.984	6	GT, Overall, ST, CRF		nicsa day20 activelick
	Reinstatement to Nicotine Seeking (Terminal Cues Earned)	Food-Cup CS Entries	chr1:160554677	0.388	4.913	0.996	6	GT, Overall, ST, CRF		nicsa day20 infusion
	Cocaine Contexual Conditioning
	Locomotion (Habituation)	CRF Active-Inactive	chr2:249632706	0.376	4.067	0.81	2	CRF		ccc d1 total dist
	Cocaine-induced locomotion (Velocity Day 3)	CRF Active-Inactive	chr2:250361653	0.013	4.197	0.965	2	CRF		ccc d3 avg vel
	Locomotion (Habituation)	Response Bias	chr4:70595788	0.03	4.362	0.552	3	CRF, ST, Overall		ccc d1 total dist
	Cocaine-induced Sensitization (Change in Head-waving)	Food-Cup ITI Entries	chr15:72160751	0.06	4.211	0.522	1	Non-specific		ccc degree sens stereotypy
	Cocaine-induced Stereotypy (Head-waving Day 7)	CRF Active-Inactive	chr2:251593694	0.192	4.079	0.624	2	CRF		ccc d7 total hw dur
	TABLE 4b Between-Center PheWAS Traits (PavCA and CRF)
	PheWAS Trait	PavCA Trait in Top r2	Trait topSNP	r2	-log10P	dprime	# Measures	PavCA Behavioral Categories
	Pavlovian Conditioned Approach (Michigan)
	Terminal Food-Cup CS Entries (GT)	Food-Cup CS Entries	chr18:85843691	0.943	4.229	1	7	GT, Overall, CRF, ST		pavca MI d5 magazine cs
	Terminal Food-Cup CS Probability (GT)	Food-Cup CS Entries	chr18:85843691	0.943	4.278	1	7	GT, Overall, CRF, ST		pavca MI d5 prob mag
	Terminal Food-Cup CS Probability (GT)	CRF Active-Inactive	chr2:250881872	0.073	4.45	0.851	2	CRF		pavca MI d5 prob mag
	Conditioned Reinforcement (Michigan)
	Incentive Value Index (CRF)	Lever CS Contacts	chr18:86146075	1	6.666	1	7	ST, GT, CRF		crf MI incentive value index
	Lever Presses (CRF)	CRF Lever Presses	chr18:85859393	1	7.491	1	7	ST, GT, CRF, Overall		crf MI lever presses
	TABLE 4c Within-Center PheWAS Traits (Behavioral Regulation)
	PheWAS Trait	PavCA Trait in Top r2	Trait topSNP	r2	-log10P	dprime	# Measures	PavCA Behavioral Categories		PheWAS Measure
	Patch-Depletion Foraging Test
	Water consumption rate (12s delay)	CRF Incentive Value Index	chr4:135452263	0.962	4.493	0.988	3	CRF, Overall		delay discounting pcrate1200
	Water consumption rate (6s delay)	Terminal Index	chr4:136848229	0.126	4.588	0.617	3	CRF, Overall		delay discounting pcrate600
	Water consumption rate (No delay)	CRF Incentive Value Index	chr4:137509951	0.078	4.192	0.669	2	CRF		delay discounting pcrate0
	Indifference Point (18s Delay)	Lever CS Contacts	chr4:67351289	0.001	4.043	0.062	3	ST, Overall		delay discounting idpt1800
	Light-Reinforcement
	Maximum Responses (Any 3 minute epoch)	CRF Active-Inactive	chr2:249349603	0.268	4.296	0.852	2	CRF		light reinforcement lr act max
	Maximum Responses (First 3 minute epoch)	CRF Active-Inactive	chr2:249349603	0.268	6.316	0.852	2	CRF		light reinforcement lr act1 5
	Locomotor Response to Novelty
	Response to Novelty (Rearing)	Food-Cup CS Entries	chr18:86363830	0.752	5.954	0.995	7	GT, ST, CRF, Overall		locomotor testing rear
	Response to Novelty (Locomotion)	Terminal Index	chr4:133631681	0.135	4.043	0.485	3	CRF, Overall		locomotor testing activity
	Reaction Time Task
	Change in Premature Responses Per Opportunity Across Time	Response Bias	chr4:69757343	0.757	4.115	0.986	3	Overall, ST		reaction time peropinit slope
	Social Reinforcement
	Time in Social Interaction Zone	Food-Cup ITI Entries	chr15:76781721	0.235	4.108	0.809	1	Non-specific		social interaction insoczonedura
	Number of earned social reinforcers	Food-Cup ITI Entries	chr15:75366723	0.018	4.035	0.273	1	Non-specific		social reinforcement socialrf
